# Spatial Analysis of T Cell Clonality in Autoimmune Kidney Disease Using TRV Probes

**DOI:** 10.1101/2025.08.29.673064

**Authors:** Cedric Ly, Darius P. Schaub, Robin Khatri, Zeba Sultana, Annika Boxnick, Zheng Song, Tobias Huber, Thorsten Wiech, Eva Tolosa, Ulf Panzer, Stefan Bonn, Christian Krebs, Immo Prinz

**Author notes:** contributed equally (Cedric Ly, Darius P. Schaub, Stefan Bonn, Christian Krebs, Immo Prinz). Correspondence: Immo Prinz.

## Abstract

Hypothesizing that the localization of T cell clones correlates with immune function, our goal was to develop an unbiased method to study the spatial distribution of T cells in tissues. We created an *in situ* hybridization panel with 248 probes that identify immune and tissue cell types, and 132 probes for all variable TRAV, TRBV, TRGV, and TRDV gene segments. Applying this approach to analyze renal biopsies from patients with autoimmune kidney disease, combinations of TRV segments provided spatial information about T cell clonality. Confined clusters of clonally related αβ T cells were found in proximity to increased numbers of antigen-presenting cells, B cells, and other T cells, reflecting local immune cell interactions. γδ T cells were more frequently located outside or at their periphery of T cell infiltration areas. In conclusion, integrating spatial information with TCR clonotype analysis provided new insights into the organization of immune responses at the tissue level.
