## Extended Data Table 1 for "Spatial Analysis of T Cell Clonality in Autoimmune Kidney Disease Using TRV Probes"

name	id	rbd5	rbd3
TRAV25	1	GTCCATTCACCTGTGACAAT	TGCATCCATAAGACCAACAT
TRAV25	2	TGGTGAAGTCCTCTCCTTCT	TGTACATGCTGGTACTGAGG
TRAV25	3	TCAGTCTTTTCTGCTTCT	TCACTTCTCCACTCTTCA
TRAV27	1	AAACTGAAAGGTTAGTCTCT	TCAGCTTCTTCACTTCTCCA
TRAV27	2	GGAAAAAACACTTGAGGAGT	TGCAGTACACAGTGAGATTT
TRAV27	3	ACCAGGAGGACAGGACCT	TCCCCAGGCTCCTGTCTG
TRBV16	1	GGGTGAATTTGGGAGGCACT	TAGCTGAACATCTTTCCTTG
TRBV16	2	GCAGCCAGCAGACAAAGGAT	TGTGATGCAGGTGAATATTG
TRBV16	3	ATTGGGGCACAATATAATTT	TGCTTTCTGTCCTTCCCCTC
TRGVB	1	TTATTGCTTTAAATTTAACT	TACCAAGTTCAACTGCAAAC
TRGVB	2	ACCTAGACACTTTTATCTGT	TGCTCTGTTGACAAAAATGT
TRGVB	3	CTTGTTATTGAAGTGATATT	TGTCAGATGGCTCATAATTT
TRAV3	1	AGGATTCCCTTCAGCAACCT	TGACCTGATCTTCCGGCTGA
TRAV3	2	TTATCCCCTGTGATGTAT	TTCAGAAGGAACTGGAGG
TRAV3	3	CTTCAGGTGGAAGGAGGT	TTGGCTCTTGTTAAATTC
TRAV32	1	CTCTCCTAGACATTTAGATT	TGAATAACTCTGTATCACAT
TRAV32	2	AATAAAGCTCCCAGGGACT	TTTCTATTCTTCTTGCCAT
TRAV32	3	CTTGTACCAACAGAAATAAT	TCAAAGCCCCATCTGTATAA
TRAV9-1	1	GGGAAGGGTACTGTGTGGTT	TCATAGGAGCAGTTCACAAT
TRAV9-1	2	GCTTCAAAACCTTTGTTCCT	TCCCTTGTCATTGGCCTTCA
TRAV9-1	3	GACTCTTGAACTGAGTCT	TTCTCCAAGTGGAAAGAA
TRDV1	1	TAATATGACCACCAACTTGT	TTCATACAGGCAGTTCAGGG
TRDV1	2	AGCTGTAAGGCTGAAATGGT	TAAGGCGACGGATTTCACTG
TRDV1	3	GTAACCTTCTGGGCCACACT	TGATCCAGAGTAGCTGAAGG
TRAV5	1	AATAGAACAGTGAGTCTT	TGGTCTTGTTTCATGTCC
TRAV5	2	CTGTCTGTGTAAGTGCAGT	TTATAACGGAGCTGTCTCC
TRAV5	3	GACTCTGCTCTACATCCT	CTCCTCTACTCATACAGT
TRAV1-1	1	AGATGTCTGGTACGTGCAGT	TCATCTGGACAATGGCTCCT
TRAV1-1	2	ACCTGTCTCCTCCAAACCAT	CCAGAGCATTGTAAGAAAGA
TRAV1-1	3	AGAGTCTTTCATCTGGAGCT	CCTGTAAAAGGAGGTAACCA
TRAV1-2	1	CAGTGGGCTGGTCAATGTTT	TGTCCTGTAGTGCCTCCCAT
TRAV1-2	2	GAATGAAGAAAAACGACCTT	TCTCCTCCAAACCATCCAGA
TRAV1-2	3	AGATGTCTGGTACGTGCAGT	TGATCTGGACAATGGCACCT
TRBV7-2	1	CGTCAGAGTGGAGACGGAT	TCCCCAGTCCTCTCTGCAG
TRBV7-2	2	GATTTGTCTGGTGCACTGT	TGCCTTGGAAGTAAATTAA
TRBV7-2	3	GAGCTCTACATCCTTTCCCT	TCTCTGTGACCTTGTTACTG
TRBV21-1	1	TGCTTTCTGTTCACTTGCTT	TGGCCAGAAGTCTAGGTCTC
TRBV21-1	2	CCAAAAACTTGAGCTCTTCT	TCCAGCTTCTTACGATACCA
TRBV21-1	3	GCTCATTGATTATTTCTGCT	TTCTAAATAAGTTCTTCATT
TRBV28	1	AACTTTCTCTCCCGTCCTTT	TGACTAGATATCTCGAGCTC
TRBV28	2	GTCGATACCAGAACATATT	TTCATGGTCCATATCCTGG
TRBV28	3	CAGAATCAGGGAGAAGCGCT	CCTTCTTCTCTCTAGAGACA
TRBV11-1	1	TACACTCTCATCCTGAAAT	TGAACCAGAAGCTCCAGGC
TRBV11-1	2	GACTGGGCAACTTCAGCT	TCTGAGAGTTCTGCCCCC
TRBV11-1	3	GAGTCTACTCCTTTGAGCCT	CTCTGCAGAAAATCAATCCT
TRBV11-3	1	TCGTCTACTGCTTCCTCAT	TCTCATATCGAATCAGAAG
TRBV11-3	2	TTGTGGCCAGAAATAGGAT	TGCACCAAAAAGCCACAGG
TRBV11-3	3	CTCCAGCTTCTATGAGTTCT	TCCACCAGGAGACAGAAGGC
TRBV5-4	1	ATCAGATGTGTGGGACTT	TGGGTGACTCCAGTCTCC
TRBV5-4	2	AGGGAAGTTTCCTCTGCCAT	TCTCTTCCTCCCTATAATAC
TRBV5-4	3	GGTACCAGGACACAGTGT	TGTGCCCAGACTGAGAAG
TRAV10	1	TTCCTTATACCACCTTAAGT	TGCTGAAGGGGCTCACTGTA
TRAV10	2	AGTTGCTGTATATCTTCCGT	TCGACTTTGTGTTCTCACTG
TRAV10	3	ATTCTGCTCCACTTGGTTTT	TGCCATTACCCCTATAAAAA
TRBV12-5	1	CATCTAGAGGAGCTCGGT	TGCGGAAGTAAGCCAGCA
TRBV12-5	2	CTCTAGCATCTATAAGCTCT	TCTCCCAGGAGACAAAGAAC
TRBV12-5	3	GCTGACATCTCATTGTTACT	TCTTGTCCCATCTCTGTCAC
TRAV31	1	TTTTGTATGCACAGTCCAGT	TTCACGGTCTCACCCTGCTG
TRAV31	2	TATGATAAGCTGAATAGTTT	TAGTTGTTTTCTGGAAGCTC
TRAV31	3	CACTGGTTTCTGCATCTGT	TTGCTGATAAATGAGGAAA
TRAV8-1	1	GGCTGCTTCAGAGAGAAT	TACGTGGTGGTTATGCTG
TRAV8-1	2	CACTCCACTGCACAGAGGGT	TTCCTCAGATTAAAGGAGAA
TRAV8-1	3	ATTCAGCCTCAAAGCCCT	TGATGCCTTTAACCAGTG
TRAV14DV4	1	TCCTTTTCCTGCACGAACAT	TCCTGGCTGGGTTTGAGTTA
TRAV14DV4	2	TGAAGCGGAAATGACAAGGT	TGGCGGATTTTCTTGCCTTC
TRAV14DV4	3	CAGTGAAGCTGTGACCACCT	TCAGCAGGCTAGAAAGTGAC
TRAV22	1	TGAGGGAATGTAAAACAGGT	TGATGAGCTGTCCCCAAGGG
TRAV22	2	ACTCTGCTCCACTTGTAT	TCCTCTCACACAGCAAAC
TRAV22	3	TAAACGCCTGAGTCTGTGGT	CTGGGAAGAGGAAATGTACA
TRAV24	1	TCAAGATGAAACCAGAGGAT	TAGTAATGGGGCTGCCGAAG
TRAV24	2	CACCCCCATTTAAAGTCAT	TACAAACAAGGCCTCGGGG
TRAV24	3	AATAGCTGTAACCCTCCT	TGGTATTAAGAGTGGCAC
TRBV12-2	1	CTCTGTGGGCATACCTGCAT	TATCTATAATAGATCAGCTC
TRBV12-2	2	CATTTCTGTCACCTCATGCT	TGGGTGACTGGATAATGCCA
TRBV12-2	3	GCTCTGCAGGCTGGATCT	TCAGAGTAGAGAATGATC
TRAV6	1	CCTCCCAGGAATGACTCCAT	TCGTCTCCCCAAATGTAGCC
TRAV6	2	TCAGAGCCTCGGAATTCTGT	TCTATCTTTTGGCTCTTCAC
TRAV6	3	AAGTATGCTGGGGAATAGTT	TGTATAGTTGCAGGTCAGGG
TRAV15	1	TCCATCTGGCTTGATTGAAT	TAAGGTCAAAGACACAAGTC
TRAV15	2	ACACTATAAAACTTCTCTTT	TCCAAGCACTTCTTTAAAAT
TRAV15	3	TAGAAGTTAAGAGAACAT	TCTCTCCTCATAAGTGCA
TRAV29DV5	1	GAAATAATCAAACATGCTGT	TAGTATAGTCACAGTTCAGA
TRAV29DV5	2	GCTGGTCATCATTCTTCTGT	TGACTATTTACCCAGTCTGG
TRAV29DV5	3	TTTTTATCCTTAATGGAACT	TATAGATATCAGGAATGTAG
TRBV20-1	1	AGAGTGGACAAGGTCAGGCT	TGCATGGTTGATGAGAAACT
TRBV20-1	2	TCAGCATGAGACTCTGTT	TCGGGAACTGACGATACC
TRBV20-1	3	CAGGGAACGGCACTCGATCT	TCACAGAGGTTCCACTCTTA
TRBV1	1	CTCACGTTTCATTGTCCTTT	TACTCCCCATTGCTGTAACC
TRBV1	2	CAGTCTTCTTTTCAATGAAT	TCCTTACAGTTGTAGTAAAA
TRBV1	3	GGGATTTCTTAGCTTTCTGT	CTGTACCAATACATAGAATC
TRBVB	1	CTTATGGATTCCAGAACGTT	TGGTCTGGTTGATAGTCTGA
TRBVB	2	ATGCTGACTCAGGGCATCTT	TTTCAAAGCTGCCAACTTCA
TRBVB	3	GTGCTGGACGATTTAAGGGT	TGGGAAAGATGATTATTTTT
TRAV19	1	TGAGGCTGTGATGGTGAAGT	TGAAGGAACTGGTGGATTTC
TRAV19	2	TCCAAGGTCACATCCTCCT	TCTCCACCACAGAAATTTC
TRAV19	3	TTTTGCTCATCAAAAGAGT	TCCGACGAATAAGGAAAAC
TRBVA	1	AATAATGAGTCGGCTCTAAT	TCCAACCCTGATTCTTGTGA
TRBVA	2	TTTTTTGCCAGGAAATATTT	TCAATAGGGATATGTCTCTA
TRBVA	3	GTCTTAGAGTCTAGGTGGCT	TCAGCTTCTACGAGTGCCCC
TRAV33	1	GCTACTCCTTTCTGCCTAGT	TACTGTGGTCTGAACTTGGG
TRAV33	2	CCAGTATAAAGTGTACGAAT	TCTATCTGGTTTCAAACATG
TRAV33	3	CACAGGCTTTGCATTTGACT	TAGAATAACCCTGATGAATA
TRDV3	1	GTTTCACAGAAAACCGTCCT	TGAGTAAAATCTGCACCTTC
TRDV3	2	GTGGCACTGTCTTCAGTCCT	TACTGGAGAGATCACCAAGT
TRDV3	3	TGGATTTGAATATACAGTGT	TGTAAGTGCAGAGCAGTACC
TRAV8-2	1	CAGGAGAAGCTGGAGTCCT	TTGTTGGGGTGTTGCACAT
TRAV8-2	2	CACCGACTGGGCTCTGGT	TCCTCCCAGAGTAAAAAT
TRAV8-2	3	AAATTCAGCCTCAAAACCGT	TGATACCTTTAACCAGGGTG
TRAV8-4	1	GGAACAGACGATGAGTAGT	TGCACCTCAGCAGAACCAG
TRAV8-4	2	GTTACCGACTGGGCTCTGGT	TCCTCCCAGGGTAAAAATCA
TRAV8-4	3	TGGCCGCTGTTGTGTACT	TCAGGAGAAGCTGGAGTC
TRAV8-6	1	GTACTCAGCCGTGTCGCT	TATATGGACTGAGGGTTT
TRAV8-6	2	GTCACAGACTGGGCTCTGGT	TACTCCCAGGGTAAAAATCA
TRAV8-6	3	GCCTCAAAACCGTTGATGCT	TTCAACCAGGGTGGATCCTG
TRAV8-7	1	TTACTCAGTGTGAAGAACAT	TCCAAGCAGCAGAATGACCA
TRAV8-7	2	TTTAACCTGGGTGGCCTT	TGTTAGGTCTTTGAGGAG
TRAV8-7	3	GTAGAAGGAGGTTTCGCTCT	TCTTAAATTCAGCCTCAAAA
TRAV18	1	GGAAGGAACTGTCACTCT	TGATAGGACTGGCCTGAA
TRAV18	2	CCGAGTCTCCACTGGTCCT	TCTGAATATCAACAAGATC
TRAV18	3	CTGGACTGATAAGTGCAGTT	TAATGTCAGAGCTGCCCTCT
TRAV9-2	1	TTATAGTCAGGAAGGCCTCT	TCTGAGAGAATCACTGGCCC
TRAV9-2	2	GTGGAAAGAAGTGGTTTCCT	TACGGTATGTGGCTTCAAAA
TRAV9-2	3	TGAATCTCCACGGGTTCT	TCCAAGCAGTAAGAGTAT
TRBV13	1	GATCAGGGGATGCTTCCT	TTATCGCTCTGCATCTTT
TRBV13	2	TCTAGGGATAGGATAGCATT	TCAGAGTGGCTGTTTCCCTC
TRBV13	3	CCAAGGAGCTCATGTTCAGT	TCAGAATGATAGTCACTGAA
TRAV7	1	AGACATAGACAAAATATAAT	TAGGACAGGTCTCCGCATCT
TRAV7	2	GTACAAGCTGCTTCCATTCT	TCAGTAATGTAGCATTTAGT
TRAV7	3	CCTGTACCACTGCAAATTGT	TAAAACGACTGACAGAGTAC
TRAV13-2	1	GAAGTAGTCTGAGGCGCTGT	TTGAATAAGCACAGTTGATA
TRAV13-2	2	ACGGTGACTCTTTGGCCT	TGCCTTTTGTTCATATTT
TRAV13-2	3	AGGAAGATGCAGCCCCACAT	TCTCTCCTCTGCTCACCCAG
TRDV2	1	AGTTACCGATCGCTTCTCCT	TTCATGGAGCACCTGAGGGT
TRDV2	2	GTATATGAAAGTGATTGTGT	TACCTTGGGTCTTCCTGTAC
TRDV2	3	GTCACCTTGGAAATTGTCTT	TGAAACCAGGGCCATAGATG
TRBV23-1	1	AATCAAAAGCATAAACTCTT	TATTCTGATTCTGTTGATAC
TRBV23-1	2	GCTTCTTGTGCATCTCCGT	TTCTTGAAGAACTTGTTCA
TRBV23-1	3	GTTTTCTGTCCTTTTCCT	TTGACCAAATGTCCTGGA
TRBV26	1	GGAAAAGATGCTATAGTATT	TCAAGAAATGTGATACCCCT
TRBV26	2	TGATTCTGTGTCTTGGGAAT	TGTGTAACTACAGCATCTTT
TRBV26	3	AGGTGAATAATAGACCAGCT	TCAGTCAAAGTCCTGGGTCC
TRAV12-3	1	GTGCTGTAAACCTTCCATCT	TCTTTGTTACCACTGGAGTA
TRAV12-3	2	CTGAGTGGTCCAGGATCCT	TCTCCACCTCCTTCTGTTG
TRAV12-3	3	CTGTACCACATGAAGTAT	TGAAAAGCACTGTTACTG
TRBV2	1	CCAATAGAAGTATAAGTGAT	TAGAGATGGGGACACAGTGC
TRBV2	2	CTTCTCTGAGATTTCATTAT	TATAAAAGGAAACCAGAAAC
TRBV2	3	TTTCAAGAGGCTAAAAAT	TGCCCAGCATACGAGCCA
TRBV12-3	1	AACTCCAACATCTGTATGCT	TCGCTACCAGGATGCAAAGG
TRBV12-3	2	GTTGTGGCCTGAAATTAGTT	TACATCTCAGAGTCACTTCT
TRAV40	1	GGTTATTTGGCCCGTCTGCT	TGACCTGAATTGCTGCTGGT
TRAV40	2	GAGTTGTTGTCTTTAATATT	TCCGCCTCCGAAGTTTTTGC
TRAV40	3	GCAGAGGTTTGCTGGGGTAT	TCCACATACCAGAAAAGGGT
TRBV12-4	1	GTCATGTCCTGAAATTGGTT	TACATCTCAGAGTCACTTCT
TRBV12-4	2	ACTCCAGCATCTGTGTGCTT	TGCTACCAGGATGCAAAGGG
TRAV8-3	1	CACTCCAATGCACAGAGGGT	TTCCTCAGATTGAAGGAAGA
TRAV8-3	2	TAAATTCAGCCTCAAAGCCT	TTAATGCCTTGAACCAGAGT
TRAV8-3	3	CTGACTGGGCTCTGGCAGT	TCTCAGGACAAAATGTATC
TRAV8-5	1	CTTCAAAGCCTTCAATGCT	TTGAACCAGAGTGTCTCCT
TRAV8-5	2	ACTGACTGGGCTCTGACAGT	TCTCAGGACAAAATGTATCC
TRAV8-5	3	TGCCAGAAGAGAGAAGGTGT	TGCCCCATAGGAATAGTTAC
TRAV36DV7	1	GGCTTTGTACCACCTTGTCT	TCACTGCTCATCCAGCTCAG
TRAV36DV7	2	CCATAGTAGGCTTCGAAAGT	TAGTCACTTCATAACTGCAA
TRAV36DV7	3	TTTTCAATTCCACTTGAAGT	TAGCATAAATAGAAATGTGG
TRBV25-1	1	GTCCTTATTCTGGAGACTGT	TGACTCAGAGGAAAGATCTC
TRBV25-1	2	TTCCAGAGTGATCTTCTT	TCCTGTGCCTATAACAAG
TRBV25-1	3	AATAGTGGCTGAGGTGTAGT	TCCATTCCTGGATCTTGTTG
TRGV7	1	TGACTGACTTCCTTCTCCCT	TGCAAGTTGGAAGATTTCTG
TRGV7	2	CCAGCTCCTCCTCATGCT	TGCATAAGTAAAATACTT
TRGV7	3	TGGATGTAGAAGGTATTTAT	TACAGTAAGATCACAAGTGA
TRAV11	1	TCCTTCTGGCTTGATTGAAT	TAAGGTCAAAGACACAAGTC
TRAV11	2	GTGGAAATTGAAGAGTGT	TCTCTCCTGATAAGTACA
TRAV11	3	ATGCATTCCCTCCTGAATAT	TCAGGAATGAAGGACTCTGC
TRBV6-6	1	TCATGCTCTGTCCTATCT	TCAGGATGCGGAATTTTG
TRBV6-6	2	CTGGAGACGTTGTAGCCATT	TGGGACTTCTCCTTTATCAG
TRBV6-6	3	ACTGAATAATAAATCAGCT	TCAGCCCCATGCCTGAGTC
TRBV11-2	1	AAAAGCCACACTCTGCCTTT	TCTCTATAATCTTATATCCG
TRBV11-2	2	CATCCACTACACCGTTAT	TCTGAAACTGAATCAGAA
TRBV11-2	3	AGTCCTCAAGCTTTGCAGGT	TGGATCTTGAGAGTGGAGTC
TRBV18	1	CTGGAGATAAACCATGAATT	TCAGACCTTCCTCTGGGAGC
TRBV18	2	GTAAACATGACTGTGTCCTT	TCACTGGGCTGCATCTCAGT
TRBV18	3	TCCTCCTGACCAGGTGTCT	TGGGTTCTGCATGACGTCG
TRBV15	1	CGGCCTCCTGGATTGGAAGT	TATCAGGGGTGTCTGCTTCA
TRBV15	2	TAGTAGTGGAACAGCAGCTT	TGGGGCCTGACTTGACTTCT
TRBV15	3	TGGCATCCCCATGACCTGT	TCCAAGGAGACAAAGGGCC
TRBV8-1	1	GCCCCTATTCTTGGTCTTAT	TGATAACAGAACGCTGAATA
TRBV8-1	2	AGCAAATTTCAGGATGATCT	TTTTCCCTGTGTGTCTGTGA
TRBV8-1	3	CCTTCCTTGGCACTGCCTT	TGGTCATGCTGCCAATACT
TRBV14	1	ACTCATCCTGTTTAGACTCT	TTCACAAAATGTAACAGAAA
TRBV14	2	CAGAGTCACAGTCTGGCCCT	TCTCTATTACGCTGTGGCTG
TRBV14	3	AATACGTCCCTCCAGTCCGT	TCAGCTAAGAATCGATTGTT
TRAV17	1	TCATTTGAACGTATTAAAAT	TAGGTGGACAAGGCCTCTAC
TRAV17	2	GATCAACAAGGAACTGCTTT	TCTTGGAAGTGTCAAGCGTG
TRAV17	3	CTCTTCTCCCTGTTGACTGT	TCACCCTAGCCAGTTGAAGC
TRBV19	1	AGAAAGCTGTCGGGTTCTTT	TGGGCCGATGTCACAGTGAG
TRBV19	2	TTCCTTTCTGAACAGGTACT	TCGGGGACTGAGTGATTCCA
TRBV19	3	TCTCCTTTCTGAAAGTCATT	TACTATCTGTGAGTAGTAGA
TRAV41	1	CTGTGCTTTTCCTGTATGTT	TATTGTGGCAATTAATCTTC
TRAV41	2	TGATTGTGATAAATTCTCCT	TCCTGGGCAGTCAGGTTCTG
TRAV41	3	GGCGGCACTTACACAGCT	TAGCTGAAGCCACAAAAT
TRAV38-1	1	CTGCACAGACATCTCTGGT	TGAGACTGAGTGACTATCT
TRAV38-1	2	CTCCATTGCATTCTGTTGCT	TATAAGCTTCTTGGCGAATA
TRAV38-1	3	ACCAGAACAAATAATAAT	TACTCTCACTGGTGTCAT
TRBV8-2	1	TGCTGGTGGATGCCAGGAT	TGGGGAAATGCTCAAGCTT
TRBV8-2	2	TTCCAGGATCATCTCTTTCT	TCTGTACAATGTGATATCTT
TRBV8-2	3	ATAAGCTTCAGCCCCCGTCT	TGGGTCCTGTCGATATCAGA
TRBV6-4	1	TGCCAGGATCTGAGATGT	TGGTGCCTGGGTGATCCC
TRBV6-4	2	CCAGTGGTACCTGCAGTATT	TGAATAATGGATGAGCCTTA
TRBV6-4	3	GGGGAAATCATCTGTGTT	TGCTCTGGAAACACTATA
TRAV2	1	GAACCGTTCATAGGTCATGT	TGTATCGTCCCTGCTGAGAA
TRAV2	2	GAAACACTTGGTCCTTGCTT	TCTGCAACCTTCCAGAGAGA
TRAV2	3	CCAGAAGAAGTTGTAAGCAT	TGGACACAGAGTGATTACAG
TRBV6-7	1	AGTCATGCTCTGTCCTGTCT	TCAGGACGTGGAATTTTGGG
TRBV6-7	2	TCTGGAGACATTGTAGCCAT	TGGGAACTTCTCCTTTGTCA
TRBV6-7	3	TAAATAAGCCTCAGCCCCT	TGCCTGGGTCTTGTCGATA
TRAV39	1	GTCTGAAGTGGTTGAATAAT	TGCGGTAGATGGTATAGTTT
TRAV39	2	TGGTATCAAGTGAGGCCAT	TAATCGTCCCTCCTGCTTC
TRAV39	3	CACTTTCAGCTCTCCACT	TAACCGGTCTAGTTGAAG
TRBV3-1	1	CTGTGTCCAAGGGACCTGCT	TGGAAGAGGCAGAAGACCAC
TRBV3-1	2	TATAATGAGCTCCTTATTAT	TGTAGCTAAACATTATCTTC
TRBV3-1	3	CAGGGAATTGATGTGAAGAT	TTAAGTGAGCTTTGTCTGGA
TRAV4	1	ATCATTTGTAGCAATGTTGT	TGTGGCTACAGGTTATGTTC
TRAV4	2	GCCACTTCGTTTGTAACTTT	TGTCTTGTATCCTTGAATAA
TRAV4	3	AGATGGGCTGGGTGATCT	TAGCAAGGCTCAAAGTAC
TRAV12-2	1	AACATACTGGCTGGCTTTAT	TGAGCTGTGCTGTAAACCTT
TRAV12-2	2	AACACTGAGGGGTCCAGAAT	TCTGCTCCACCTCCTTCTGT
TRAV12-2	3	CATTATCAACTCAGGGCT	TTTCCCAGAATATTGTCT
TRAV35	1	TGAGGTCAATTCACCAGCCT	TATATAAGGCTATCAAGAGG
TRAV35	2	TGTACCATAGCCAGGTGT	TAAATATGCTTGAAGAAG
TRAV35	3	GCTGCATCCACAAGATTAT	TAATAAATGTTCAAGGAGC
TRBV4-2	1	CACTGTTGTTTTCAGTCTGT	TCTTTAAAGTTGTAGACAAA
TRBV4-2	2	AGACTTCTTATTTGTCAT	TCCCATGACCAGGTGTCT
TRBV4-2	3	AGGAATAAGTGAGAGCTGT	TGGGGCATTCAGGTGAGAA
TRBV4-1	1	CACTTTAATTTATAGAGAGT	TTCTCATAGCTGTAGACAAA
TRBV4-1	2	TTTTTCACATTTCAAAGACT	TCTTATTTGTCATTCCCATG
TRBV4-1	3	AGGGCGTGTAGGTGAAGGTT	TAAGAGAGAGCTGTTGGGGC
TRBV17	1	TCTTCAGCGTGGAAGACGT	TCCGTTAGGTCTTTCAGCT
TRBV17	2	CCTGAATCAACTGCAATGT	TTTGGTACTGGAAGGAAAT
TRBV17	3	TCACCTCCTGCCCCATGT	TGGTGACCTTGTGTCTGG
TRAV28	1	CTGTATTCCTGAATTAATGT	TAAATAAGGACATGAGGGGT
TRAV28	2	TGTATAGGTGGCCATAAAGT	TCCTCAGCTTTGACTGCGGA
TRAV28	3	CAGGAAGCCCAGCAAGAT	TCCTATTAATGCCTTCAT
TRAV21	1	AGTACTACGTCCTGATGATT	TATCCAGCGAGGCACTAAGT
TRAV21	2	GAATCTGTGTCACCTCCTGT	TTGCTGCTCACCCATTGCAG
TRAV21	3	GCAGTTGAGAACCAAGTT	TTCTCCTTCTGGGACACT
TRBV7-7	1	CACTGAGCAGCCCTGATT	TGTCTGGTTGAGCTTCAT
TRBV7-7	2	CTGTCCCCTCTTTGTGACTT	TATACCTGGGAGACTGGGAG
TRBV7-7	3	ATAAAGGGTTGCATGACT	CGAAATTGGATCACACCT
TRBV7-6	1	CTCCAGCACCTGTGTGATCT	TTCCCTAGGAAACCCAGGAC
TRBV7-6	2	GTCTTGTTGGGCTTCATAAT	TGAAGTAAGTCAGAAACTCT
TRBV7-6	3	GCTACATCCTGTCCCCTCT	TTGTGACTTTGTACCTGGG
TRAV20	1	CTTCTTTGTTAATGTGGCTT	TTAGCCTTTCTTTCTCCTTT
TRAV20	2	CTATACCAGAACAGCCCTCT	TAAACCGCTGACTGTGTAAC
TRAV20	3	CTCTGCGTCACCTGGTCT	TCTCCACTCAACCAGCCA
TRAV12-1	1	GTGCTGTAAACCTTCCATCT	TCGTTACCACTGGAGTATAC
TRAV12-1	2	TGGCTCCCTCTGGAACAT	TGAAGGGTCCAGGATCCT
TRAV12-1	3	AGTGGCTGAATCACTGAGCT	TGGAGTCTCTGATGAGCAGG
TRGV10	1	AAACCTTGTGCTCGATATCT	TGCAAGGTATGTCAACACTT
TRGV10	2	CGTCGAGCTGCGGATTTTGT	TGAGACAATATAGATCAGGT
TRGV10	3	GCTGGAACTGCTCCACTTT	TGATAATCCAAGTCCAACT
TRAV38-2DV8	1	GAAGTTCACAGAGAAACGAT	TCTCTGTTGCATTCTGTTGC
TRAV38-2DV8	2	CCAGCTGTGAGTCTGAGAT	CTTGAGACGGAAGGATTTG
TRAV38-2DV8	3	ATATGTGCAGCTCAGGGT	CACGGTCTCTGCCTCCTG
TRAV23DV6	1	TTATAATTGAAATCCCTCCT	TTCTGGACTATCAAAGATTG
TRAV23DV6	2	CTGCTGGTCACTTTTCTCCT	TCTGTTGGCCACTCACCCAG
TRAV23DV6	3	GATATGCGATGAGAACTGCT	TGGCACTTTTATTGAAGGAG
TRBV7-3	1	GAGCTCTACATATTTTCCCT	TCTCTGTGACCTTGTTACTG
TRBV7-3	2	GCACTGTGCGCTGGATCT	TCAGAGTAGAGACGGATC
TRBV7-3	3	CCCGTGCCTTGGAAGTAAAT	TAGAAACTCTGGGCCCTGCC
TRBV7-9	1	CAATAAAGGCGGTTGTGT	TCAGAAATTGGATCATAC
TRBV7-9	2	TTTTTCTAGTTGAGCTTCAT	TCTGGAAGAAAGTCAGAAAC
TRBV7-9	3	GTCCCCTCTTTGTGATCT	TGTGTCTGGGGTCCTGGG
TRBV7-5	1	TGAGCATCCCTGATTTATCT	TGTTGAGTTTCATCCTGGAA
TRBV7-5	2	GTCGGTACCAATAAAGGGT	TACCTGACCCGAAATTGGA
TRBV7-5	3	CTGTGTGACTTCATACCT	TGGGGACTGGGAGACTCC
TRBV27	1	TCAGTCACCTCAACATTCAT	TGAATAGTAGATCTGCCTTA
TRBV27	2	GGGAAATTCCTCTTCTCT	TTTCGAGAGACTTTGTAC
TRBV27	3	TCTGAGAACAAGTCACTGT	TAACTTCTTTCCAGTCACT
TRBV5-3	1	AAGTTTCCTTCTGATCTCCT	TAACTCATTAGCATATTCAA
TRBV5-3	2	TCCAAGGCACTCACTCACAT	TCATCTCAGAGCAACAGTCA
TRBV5-3	3	TCCCAGGAGATAAAGCAGT	TCCCAGCAGAGGAGCCCAG
TRBV5-5	1	CAGCAACAAGGCGTTCACAT	TCGGCTCAGAGCTATAGTTA
TRBV5-5	2	CGATCAGGGAAGTTTCCTCT	TCCTCTCTCTTCTTTCTCAT
TRBV5-5	3	GGTACCAGGACACACTCT	TGTGCCCAGAGATAGGAG
TRBV5-7	1	CTCAGAGTCACGTGCTGTCT	TCTCGTTTTGATCAGGTGTG
TRBV5-7	2	TCATCAGGGAAGTTTCCTCT	TCCTCTCTCTTCTTTCTCAT
TRBV5-7	3	CCCCTAGCAACAAGGCGT	TCACATTCAGCTCAGAGC
TRBV29-1	1	ACCAGAACATCATGGTGACT	TGGCTATCGACTTGACACTG
TRBV29-1	2	AGGTTGCTCACAGTCAGAGT	TGAGAATGTTAGGTTTGGGC
TRBV29-1	3	TCAGAGCCCTGATTTGCAGT	TGCGATCAGTGTCAGGCTCT
TRBV30	1	TACCAGTATAGGTTGGGGTT	TGATGTTCCCTCCACAGTGC
TRBV30	2	GTCACTGAGAAGGAGCTTCT	TAGAACTCAGGATGAACTGC
TRBV30	3	GGGCACCTCAGAGCTGAT	CTGGCCAATACCAACGGA
TRAV16	1	GTTCCTCTGAGTATAAATAT	TATCACAAGCACTGAGATGA
TRAV16	2	CTAGAGATGTGTCTCAAGAT	TAACTGGAGGCGTTGTCTGG
TRAV16	3	GAAAGATGTCTCGCCTTTGT	TAAGGTCAGCAGTGAAGCCT
TRBV24-1	1	CTCTAGGGACAGGGAGAATT	TAGCCTGTGCCTGTCGAGAG
TRBV24-1	2	GTCTTTGTGATCCTATTCCT	TGGGGTCTGGGTAACATCAG
TRBV24-1	3	CTCTCCTTTGTTTATATCTT	TGACATCAAAGGAGTAATAG
TRBV5-1	1	CCAGGGAAGTTTCCTTTGTT	TCTCTGTGTCTCACTGAAGT
TRBV5-1	2	AGTGTCACTTGCTGTCCTCT	TGTTTTGATCAGATATCTTG
TRBV5-1	3	CCCTGTCCTGGGGTCTGT	TGGTACCAGGATACACTC
TRAV26-2	1	GTGAACAGGCTCTTCTTCGT	TACTCTCCATTGAATTTGGC
TRAV26-2	2	ATTCTGTTGTTCACATTGCT	TATAAGACCATGAATCACGT
TRAV26-2	3	GGATCAAGGTACTGGACT	TTCTGTCTTCAGCGATTG
TRAV30	1	TCATCAGGAAGACGGGTGCT	TCACCATGCTTCTGCCTGTA
TRAV30	2	TGATGACAGCATCTTCCCCT	TCTCGGAGGATCACGGCTTG
TRAV30	3	TAAATGAAGCAGATATTTTT	TCATGACGCATCTGTTCTCC
TRGV11	1	TGGTCTGGAAATAGATATTT	TAGGTTGTTCCAACTGCCCA
TRGV11	2	AGAAGACATGTAATAAATAT	TCTAAGCCTTTGTTTGGTTT
TRGV11	3	CTTTCTCTAAGAAATTTATT	TTCAAAGTGGAAGTGGAAGT
TRBV9	1	CCAGTACACAGAGAGGTCT	TCAGACCTAGGGGAGCATC
TRBV9	2	TTTTGCTCTCTCTTCTCCAT	TATAATAGTGAATGAGGAAC
TRBV9	3	TTGCTGTGATCAGGTGCT	TTGGGGTTTGTGTGACTC
TRBV12-1	1	CATCTCAGAGTTACTGAT	TGTCCCATCTCTGTCACT
TRBV12-1	2	GTGCTGAGAATCAATCCT	TGGACACTCCTGAGTCAT
TRBV12-1	3	GCAGAAGTAATTCAGCAAT	TCCAGTCCCTGCACAAAGG
TRBV22-1	1	GAAATAGCCCCTTCTCCTCT	TGGCAGACACGTAGACTTCA
TRBV22-1	2	ATTGTGTCTCAAATTCCGTT	TCCACTCCAGAGTCACATCC
TRBV22-1	3	AATAGATCAGTCTCAGATTT	TGCTTTGGGTCCTGCCAGTA
TRBV7-1	1	CTTGCCTTGGAAGTAAAT	TGGAAACTCCAGGCCCTG
TRBV7-1	2	GCTACATCCTTTCCCTTCTT	TGCTACCTTGTGTCTCAGGG
TRBV7-1	3	GGTACCAATAAAGGGCAT	TATGACCTGAAATTGGAT
TRBV7-4	1	CCGTCCCCTCTTTGCGACT	TTGTACCTTGGGGACTGGG
TRBV7-4	2	TTCAGAGTGGAGACGGATT	TCTCAGGCCTCTCTGCAGA
TRBV7-4	3	TGTCGGTACCAATAAAGGGT	TACATGACCCGAAATTGAAT
TRAV26-1	1	CCAAAGGTCAGAAACACAGT	TACTCTTGCCACCAGCCTCA
TRAV26-1	2	TGATGATCAGAGAGGCCATT	TCATTGGTTTCATTGTTTTT
TRAV26-1	3	TACCAATACACATACTCATT	TCCACTGATGGTAGAGTGAT
TRGV2	1	AATAGACCCCAGAGTCATTT	TCAATTAGATTTTGCAGTAT
TRGV2	2	CTGAAGACACTGTGGGGCCT	TCCCCTCCTGGTGTAGGTAC
TRGV2	3	CCTGGACTGACTCCTGAT	TCCAACACAACCTTGGAG
TRBV10-2	1	CATCAAGGTCACCTGCCT	TCCTGTCTCTGTGATCTT
TRBV10-2	2	CAACATAGCCATCGGGGACT	TCTCCTTTATCTGTAATATC
TRBV10-2	3	AGATCAGCCTCAGCCCATGT	CCCAGGTCTTGTCGATACCA
TRBV10-1	1	TCTCCTTTGTTAGTGTCT	TGAACACCATATGAGTAA
TRBV10-1	2	GTCTTGGGCTCTGGGTGATT	TCAGCATCCCTGTGTCCTGC
TRBV10-1	3	AGAACATATTGTTGTGGT	TCCAAGTCTGGTGACACG
TRBV6-1	1	GGTCTGAGTGACACCAGCAT	TCACTGGACTTGCCCACAGG
TRBV6-1	2	TCTGGAGACATTGTAGCCAT	TGGGGACTTCTCCTTTGTCA
TRBV6-1	3	CAGTACATGGAGTTATGGT	TCATATCCTGGGCACACTG
TRBV6-8	1	TGTCTTCAGGATGTGGAAT	TTTGGGGTCTGAGTGACAC
TRBV6-8	2	AGGACATGTATCCATGGT	TCATATCCTGGGCACACT
TRBV6-8	3	GTAGCCATTGGGGACTTCTT	TGTCAGTAGTACCAGCAGCA
TRBV10-3	1	CTCCTTTGTCAGTATCTT	TAACACCATATGAGTAAT
TRBV10-3	2	AGTACATGTAGCGGTGGT	TCTCAGTCTGGTGACATC
TRBV10-3	3	TGTCTTGGGCTCTGGGTGAT	TCCAGCATCCACGTGTCCTG
TRBV6-5	1	TCTGGAGACATTGTAGCCAT	TGGGGACTTCTCCTTGGTCA
TRBV6-5	2	TCGATACCAGGACATGTAT	TCATGGTTCATATCCTGGG
TRBV6-5	3	ACTGAGTAATGAAGTAATG	AATCAGCCTCAGCCCCATG
TRAV37	1	CTCTCACAGTCGATAGCATT	TGTATCAGGGAAATGAGGCC
TRAV37	2	CTGTCACCTTCCTTGACT	TTCAGGGAAGAAGCATTC
TRAV37	3	TGCGCAGAAGAATGTGGT	TGAGTCATGGAGCTGGGA
TRGV9	1	TATCCTATCCACCTCAAATT	TGCCTGACAGAATGCCGGAT
TRGV9	2	AGTACTGGAAATTTGAGGT	TGCTCTAGGTGACCTGCAC
TRGV9	3	TACAGATGTTGCAGAAATT	TTTATTCCAGACACCACAC
TRAV13-1	1	GAAATGTTTGGCTGTCTTGT	TCAATGTAACAGCAATTCGT
TRAV13-1	2	TAATAAGCTGAGATCTTT	TTCCAAGTTCTTGCTTAT
TRAV13-1	3	TGAAGGATGCTGCTCCACAT	TCTCTCCATTCACCAAGTCC
TRGV1	1	CTTCGTTCTCCCTTCCAAGT	TGGAAGATATCTGACTGGCA
TRGV1	2	CAGGAAGATCACAGGTGATT	TCAGCAGATGACCCAGTCAG
TRGV1	3	CTCAAATTCCAATTGCTCCT	TGTGCTTCCAGTGTCATACT
TRGV5P	1	TTCATTCTCCCTTCCAAGT	TGGAAGATTTCTGACTGGC
TRGV5P	2	GGTGTATGAGTATAATACTT	TCCAAGACGGAGACCTGATT
TRGV5P	3	CAGTAAGGTCACAAGTGATT	TCAGCAGATGACCCAGTCGG
TRBV6-2	1	TCATGCTCTGTCCTGTCT	TCAGGACCCGGAATTTTG
TRBV6-2	2	GGGACCTCTCCTTTGGCAGT	TGTACCCTCACCAACTGAGT
TRBV6-2	3	GTCGATACCAGTACATGTAT	TCATGGTTCATATCCTGGGC
TRBV5-2	1	GTGTTTGACTCAGTAATAGT	TATGGACGTGGTAAGCTGAG
TRBV5-2	2	TTGTAACCTATTACAATAT	TGTAACAATAACTAGAGGG
TRBV5-2	3	AGTGTCACTTGCTGGTCTCT	TGTTTTGATCAGGTGTCTTG
TRGV8	1	TTGTTCTCCCTTCCAAGT	TGGAAGATTTCTGACTGG
TRGV8	2	AGATTTTCCAGTATAAATT	TAAGGCTCTTCCCTGTGCT
TRGV8	3	AGTGGGTGTAGACGGCATTT	TCTACAGGAAGATCACAAGT
TRGV6	1	AGAAGATGCTGTGGGGCCT	TCCCCTCCTGGCGTAGGTA
TRGV6	2	AGGTATAAATTTCCAGCT	TATCCTTCTACTTCCATA
TRGV6	3	CTGCCTGGTGCCTGACTT	TATTTTCGCTTCCAAGTT
TRBV5-6	1	CACTTGCTGTCCTCTTGT	TTTGATCAGGTGTGTGGG
TRBV5-6	2	CCCCCAGCAACAAGGCAT	TCACATTCAGCTCAGAGC
TRBV5-6	3	GTTGCCTCTCTGTCTCTCT	TCCTCCTCATAATACTGAA
TRGV4	1	CAGAAGACTCTGTGGGGCCT	TCCCCTCCTGGTGTAGGTAC
TRGV4	2	ATAAGATTACGCAGTATCAT	TCTCAAGTTCTTCCTTGTGC
TRGV4	3	TCATACTTCCCTGGACTGAT	TCCTGATTCCAACACAACCC
TRGV3	1	CTTAGTTCTCCCTTCCAAGT	TGGAAGATTTCTGACTGGCA
TRGV3	2	CAGTAAGATCGCAAGTGATT	TCAGCAGATGACCCAGTCGG
TRGV3	3	CCTGATTCCAACACATCCCT	TGCGGTGGAGACGTCATAGT
TRGV5	1	CTTCGTTCCCCCTTCCAAGT	TGGAAGATTTCTGACTGGCA
TRGV5	2	CCCAGAATCATTTTCAAT	TAGATTTCGTAGTATCAA
TRGV5	3	CAGTAAGGTCACAAGTGATT	TCAGCAGATGACCTAGTCGG
TRAV34	1	ACTTTTCTCTTCCCCATCT	TTCTGTAGCATCATCAAGA
TRAV34	2	GCTACTGACCCAGGCTGCT	TGGAACCCCAATATCCCTA
TRAV34	3	GTCTTTGATGACGTGCAGTT	TATGGTGAGATTCTTTCCCT
TRGVA	1	CTGCAGGATGACCAAGCT	TCCCTAGTGCCCCAGGAC
TRGVA	2	TAGAGCTGCTGCCATCCT	TGGCTATGATTTTATCTG
TRGVA	3	GCCCAGGTTGTGCAGTAGT	TCATGCCCTCGATGCCTGT
