## Extended Data Table 2 for "Spatial Analysis of T Cell Clonality in Autoimmune Kidney Disease Using TRV Probes"

gene	T cell specificity	atypical coexpression	merged to
TRAV10	pass	pass	TRAV10
TRAV11	fail
TRAV1-1	pass	pass	TRAV1-1
TRAV1-2	pass	pass	TRAV1-2
TRAV12-1	pass	pass	TRAV12
TRAV12-2	pass	pass	TRAV12
TRAV12-3	pass	pass	TRAV12
TRAV13-1	pass	pass	TRAV13-1
TRAV13-2	pass	pass	TRAV13-2
TRAV14DV4	pass	pass	TRAV14DV4
TRAV15	fail
TRAV16	pass	pass	TRAV16
TRAV17	pass	pass	TRAV17
TRAV18	pass	pass	TRAV18
TRAV19	pass	pass	TRAV19_21
TRAV2	pass	pass	TRAV2
TRAV20	pass	pass	TRAV20
TRAV21	pass	pass	TRAV19_21
TRAV22	pass	pass	TRAV22
TRAV23DV6	pass	pass	TRAV23DV6
TRAV24	pass	pass	TRAV24
TRAV25	pass	pass	TRAV25
TRAV26-1	pass	pass	TRAV26-1
TRAV26-2	pass	pass	TRAV26-2
TRAV27	pass	pass	TRAV27
TRAV28	fail
TRAV29DV5	pass	pass	TRAV29DV5
TRAV3	pass	pass	TRAV3
TRAV30	fail
TRAV31	fail
TRAV32	fail
TRAV33	fail
TRAV34	pass	pass	TRAV34
TRAV35	pass	pass	TRAV35
TRAV36DV7	pass	pass	TRAV36DV7
TRAV37	fail
TRAV38-1	pass	pass	TRAV38-1
TRAV38-2DV8	pass	fail
TRAV39	pass	pass	TRAV39
TRAV4	pass	fail
TRAV40	pass	pass	TRAV40
TRAV41	pass	pass	TRAV41
TRAV5	pass	pass	TRAV5
TRAV6	pass	pass	TRAV6
TRAV7	pass	pass	TRAV7
TRAV8-1	pass	pass	TRAV8-1
TRAV8-2	pass	pass	TRAV8
TRAV8-3	pass	pass	TRAV8
TRAV8-4	pass	pass	TRAV8
TRAV8-5	pass	pass	TRAV8
TRAV8-6	pass	pass	TRAV8
TRAV8-7	fail
TRAV9-1	pass	pass	TRAV9
TRAV9-2	pass	pass	TRAV9
TRBV1	pass	pass	TRBV1
TRBV10-1	pass	pass	TRBV10
TRBV10-2	pass	pass	TRBV10
TRBV10-3	pass	pass	TRBV10
TRBV11-1	pass	pass	TRBV11
TRBV11-2	pass	pass	TRBV11
TRBV11-3	pass	pass	TRBV11-3
TRBV12-1	pass	pass	TRBV12-1
TRBV12-2	fail
TRBV12-3	pass	pass	TRBV12
TRBV12-4	pass	pass	TRBV12
TRBV12-5	pass	pass	TRBV12
TRBV13	pass	pass	TRBV13
TRBV14	pass	pass	TRBV14
TRBV15	pass	pass	TRBV15
TRBV16	pass	pass	TRBV16
TRBV17	fail
TRBV18	pass	pass	TRBV18_19
TRBV19	pass	pass	TRBV18_19
TRBV2	fail
TRBV20-1	pass	fail
TRBV21-1	pass	pass	TRBV21-1
TRBV22-1	fail
TRBV23-1	pass	pass	TRBV23-1
TRBV24-1	pass	pass	TRBV24-1
TRBV25-1	pass	pass	TRBV25-1
TRBV26	fail
TRBV27	pass	pass	TRBV27
TRBV28	pass	pass	TRBV28
TRBV29-1	pass	pass	TRBV29-1
TRBV30	pass	pass	TRBV30
TRBV3-1	pass	pass	TRBV3-1
TRBV4-1	pass	pass	TRBV4
TRBV4-2	pass	pass	TRBV4
TRBV5-1	pass	pass	TRBV5-1
TRBV5-2	pass	pass	TRBV5-2
TRBV5-3	pass	pass	TRBV5-6
TRBV5-4	pass	pass	TRBV5-4
TRBV5-5	pass	pass	TRBV5-6
TRBV5-6	pass	pass	TRBV5-6
TRBV5-7	pass	pass	TRBV5-6
TRBV6-1	pass	pass	TRBV6
TRBV6-2	pass	pass	TRBV6
TRBV6-4	fail
TRBV6-5	pass	pass	TRBV6
TRBV6-6	pass	pass	TRBV6-6
TRBV6-7	pass	pass	TRBV6
TRBV6-8	pass	pass	TRBV6-8
TRBV7-1	fail		TRBV7-1
TRBV7-2	pass	pass	TRBV7-2_3
TRBV7-3	pass	pass	TRBV7-2_3
TRBV7-4	pass	pass	TRBV7-4
TRBV7-5	fail
TRBV7-6	pass	pass	TRBV7-6
TRBV7-7	pass	pass	TRBV7-7
TRBV7-9	pass	pass	TRBV7-9
TRBV8-1	pass	pass	TRBV8-1
TRBV8-2	fail
TRBV9	pass	pass	TRBV9
TRBVA	fail
TRBVB	pass	pass	TRBVB
TRDV1	pass	pass	TRDV1
TRDV2	pass	pass	TRDV2
TRDV3	pass	pass	TRDV3
TRGV1	pass	pass	TRGV1
TRGV10	pass	pass	TRGV10
TRGV11	fail
TRGV2	pass	pass	TRGV2
TRGV3	pass	pass	TRGV3
TRGV4	pass	pass	TRGV4
TRGV5	pass	pass	TRGV5
TRGV5P	fail
TRGV6	pass	pass	TRGV6
TRGV7	pass	pass	TRGV7
TRGV8	pass	pass	TRGV8
TRGV9	pass	pass	TRGV9
TRGVA	fail
TRGVB	fail
